# The evolutionary origin of host association in an ancient bacterial clade

**DOI:** 10.1101/2021.08.31.458344

**Authors:** Max E. Schön, Joran Martijn, Julian Vosseberg, Stephan Köstlbacher, Thijs J. G. Ettema

**Affiliations:** Department of Cell and Molecular Biology, Science for Life Laboratory, Uppsala University; Uppsala, Sweden; Department of Medical Biochemistry and Microbiology, Uppsala University; Uppsala, Sweden; Department of Biochemistry and Molecular Biology, Dalhousie University; Halifax, Canada; Theoretical Biology and Bioinformatics, Department of Biology, Utrecht University; Utrecht, The Netherlands; Laboratory of Microbiology, Wageningen University and Research; Wageningen, The Netherlands

## Abstract

The evolution of obligate host-association of bacterial symbionts and pathogens remains poorly understood. The Rickettsiales represent an order of obligate alphaproteobacterial endosymbionts and parasites that infect a wide variety of eukaryotic hosts, including humans, livestock, insects and protists. Induced by their host-associated lifestyle, Rickettsiales genomes have undergone reductive evolution, leading to small, AT-rich genomes with limited metabolic capacities. We describe several genomes of deep-branching, environmental alphaproteobacteria that branch basal to previously sampled Rickettsiales, and whose genome content are reminiscent of free-living and biofilm-associated lifestyles. Ancestral genome content reconstruction across the Rickettsiales tree revealed that the free-living to host-association transition of this group occurred more recently than previously anticipated, and likely involved the repurposing of a type IV secretion system.

**One-Sentence Summary:** Deep-branching Rickettsiales provide insights into the evolution of obligate host-associated lifestyle
