## Supplementary material for "The evolutionary origin of host association in an ancient bacterial clade": DataS2

### Sheet: samplesDiffCov.csv
Data S2:
Sequencing runs of samples used for differential coverage binning. Samples that were assembled and of which the contigs were binned are highlighted in orange
All samples were used for differential coverage binning of TARA_125_SRF_0.22-3
Samples highlighted in green and ERR594313 were used for differential coverage binning of TARA_067_SRF_0.22-0.45
This table is a subset of the companion Table W1 published by Sunagawa et al, 2015
Sequencing run(s)	Sample name	Sampling Date/Time [yyyy-mm-ddThh:mm]	Approximate location	Latitude [degrees North]	Longitude [degrees East]	Sampling depth [m]	Environmental Feature	BioSample
ERR599073|ERR599092	TARA_018_DCM_0.22-1.6	2009-11-02T14:07	Mediterranean Sea	35.7528	14.2765	60	(DCM) deep chlorophyll maximum layer (ENVO:01000326)
ERR594352	TARA_018_DCM_<-0.22	2009-11-02T14:07	Mediterranean Sea	35.7528	14.2765	60	(DCM) deep chlorophyll maximum layer (ENVO:01000326)
ERR598993|ERR599140	TARA_018_SRF_0.22-1.6	2009-11-02T08:13	Mediterranean Sea	35.759	14.2574	5	(SRF) surface water layer (ENVO:00002042)
ERR594358	TARA_018_SRF_<-0.22	2009-11-02T08:13	Mediterranean Sea	35.759	14.2574	5	(SRF) surface water layer (ENVO:00002042)
ERR599061|ERR599097	TARA_032_DCM_0.22-1.6	2010-01-11T14:17	Red Sea	23.4183	37.245	80	(DCM) deep chlorophyll maximum layer (ENVO:01000326)
ERR598994|ERR599144	TARA_067_SRF_0.22-3	2010-09-07T06:19	South Atlantic Ocean	-32.2401	17.7103	5	(SRF) surface water layer (ENVO:00002042)
ERR594313	TARA_067_SRF_0.22-0.45	2010-09-07T06:19	South Atlantic Ocean	-32.2401	17.7103	5	(SRF) surface water layer (ENVO:00002042)	SAMEA2620979
ERR594325	TARA_067_SRF_0.45-0.8	2010-09-07T06:19	South Atlantic Ocean	-32.2401	17.7103	5	(SRF) surface water layer (ENVO:00002042)
ERR594395|ERR594404	TARA_067_SRF_<-0.22	2010-09-07T06:19	South Atlantic Ocean	-32.2401	17.7103	5	(SRF) surface water layer (ENVO:00002042)
ERR599008|ERR599125	TARA_085_MES_0.22-3	2011-01-07T10:39:47	Southern Ocean	-61.9689	-49.5017	790	(MES) mesopelagic zone (ENVO:00000213)
ERR594284	TARA_122_DCM_0.1-0.22	2011-07-28T17:15:56	South Pacific Ocean	-9.0063	-139.1394	115	(DCM) deep chlorophyll maximum layer (ENVO:01000326)
ERR598948	TARA_122_DCM_0.22-3	2011-07-28T17:15:56	South Pacific Ocean	-9.0063	-139.1394	115	(DCM) deep chlorophyll maximum layer (ENVO:01000326)
ERR594304	TARA_122_DCM_0.22-0.45	2011-07-28T17:15:56	South Pacific Ocean	-9.0063	-139.1394	115	(DCM) deep chlorophyll maximum layer (ENVO:01000326)
ERR594301	TARA_122_DCM_0.45-0.8	2011-07-28T17:15:56	South Pacific Ocean	-9.0063	-139.1394	115	(DCM) deep chlorophyll maximum layer (ENVO:01000326)
ERR594309	TARA_122_MES_0.1-0.22	2011-07-27T19:28:43	South Pacific Ocean	-8.9729	-139.2393	600	(MES) mesopelagic zone (ENVO:00000213)
ERR598999|ERR599033|ERR599083|ERR599096	TARA_122_MES_0.22-3	2011-07-27T19:28:43	South Pacific Ocean	-8.9729	-139.2393	600	(MES) mesopelagic zone (ENVO:00000213)
ERR594305	TARA_122_MES_0.22-0.45	2011-07-27T19:28:43	South Pacific Ocean	-8.9729	-139.2393	600	(MES) mesopelagic zone (ENVO:00000213)
ERR594322	TARA_122_MES_0.45-0.8	2011-07-27T19:28:43	South Pacific Ocean	-8.9729	-139.2393	600	(MES) mesopelagic zone (ENVO:00000213)
ERR594292	TARA_122_SRF_0.1-0.22	2011-07-26T17:10	South Pacific Ocean	-8.9971	-139.1963	5	(SRF) surface water layer (ENVO:00002042)
ERR598992	TARA_122_SRF_0.22-3	2011-07-26T17:10	South Pacific Ocean	-8.9971	-139.1963	5	(SRF) surface water layer (ENVO:00002042)
ERR594307	TARA_122_SRF_0.22-0.45	2011-07-26T17:10	South Pacific Ocean	-8.9971	-139.1963	5	(SRF) surface water layer (ENVO:00002042)
ERR594306	TARA_122_SRF_0.45-0.8	2011-07-26T17:10	South Pacific Ocean	-8.9971	-139.1963	5	(SRF) surface water layer (ENVO:00002042)
ERR594293	TARA_123_MIX_0.1-0.22	2011-08-01T17:52:45	South Pacific Ocean	-8.9109	-140.2845	150	(MIX) marine epipelagic mixed layer (ENVO:01000061)
ERR598956|ERR598998|ERR599117|ERR599157	TARA_123_MIX_0.22-3	2011-08-01T17:52:45	South Pacific Ocean	-8.9109	-140.2845	150	(MIX) marine epipelagic mixed layer (ENVO:01000061)
ERR594337	TARA_123_MIX_0.22-0.45	2011-08-01T17:52:45	South Pacific Ocean	-8.9109	-140.2845	150	(MIX) marine epipelagic mixed layer (ENVO:01000061)
ERR594319	TARA_123_MIX_0.45-0.8	2011-08-01T17:52:45	South Pacific Ocean	-8.9109	-140.2845	150	(MIX) marine epipelagic mixed layer (ENVO:01000061)
ERR599160	TARA_123_SRF_0.22-3	2011-07-31T17:20	South Pacific Ocean	-8.9068	-140.283	5	(SRF) surface water layer (ENVO:00002042)
ERR594326	TARA_123_SRF_0.22-0.45	2011-07-31T17:20	South Pacific Ocean	-8.9068	-140.283	5	(SRF) surface water layer (ENVO:00002042)
ERR594347	TARA_123_SRF_0.45-0.8	2011-07-31T17:20	South Pacific Ocean	-8.9068	-140.283	5	(SRF) surface water layer (ENVO:00002042)
ERR594285	TARA_124_MIX_0.1-0.22	2011-08-05T17:31:19	South Pacific Ocean	-9.0714	-140.5973	120	(MIX) marine epipelagic mixed layer (ENVO:01000061)
ERR598988|ERR599084|ERR599089|ERR599161	TARA_124_MIX_0.22-3	2011-08-05T17:31:19	South Pacific Ocean	-9.0714	-140.5973	120	(MIX) marine epipelagic mixed layer (ENVO:01000061)
ERR594343	TARA_124_MIX_0.22-0.45	2011-08-05T17:31:19	South Pacific Ocean	-9.0714	-140.5973	120	(MIX) marine epipelagic mixed layer (ENVO:01000061)
ERR594338	TARA_124_MIX_0.45-0.8	2011-08-05T17:31:19	South Pacific Ocean	-9.0714	-140.5973	120	(MIX) marine epipelagic mixed layer (ENVO:01000061)
ERR594287	TARA_124_SRF_0.1-0.22	2011-08-04T18:33	South Pacific Ocean	-9.1504	-140.5216	5	(SRF) surface water layer (ENVO:00002042)
ERR588857|ERR599036|ERR599069|ERR599080|ERR599151	TARA_124_SRF_0.22-3	2011-08-04T18:33	South Pacific Ocean	-9.1504	-140.5216	5	(SRF) surface water layer (ENVO:00002042)
ERR594311	TARA_124_SRF_0.22-0.45	2011-08-04T18:33	South Pacific Ocean	-9.1504	-140.5216	5	(SRF) surface water layer (ENVO:00002042)
ERR594296	TARA_124_SRF_0.45-0.8	2011-08-04T18:33	South Pacific Ocean	-9.1504	-140.5216	5	(SRF) surface water layer (ENVO:00002042)
ERR594341	TARA_125_MIX_0.1-0.22	2011-08-09T17:05:33	South Pacific Ocean	-8.8999	-142.5461	140	(MIX) marine epipelagic mixed layer (ENVO:01000061)
ERR599156	TARA_125_MIX_0.22-3	2011-08-09T17:05:33	South Pacific Ocean	-8.8999	-142.5461	140	(MIX) marine epipelagic mixed layer (ENVO:01000061)	SAMEA2622837
ERR594342	TARA_125_MIX_0.22-0.45	2011-08-09T17:05:33	South Pacific Ocean	-8.8999	-142.5461	140	(MIX) marine epipelagic mixed layer (ENVO:01000061)
ERR594300	TARA_125_MIX_0.45-0.8	2011-08-09T17:05:33	South Pacific Ocean	-8.8999	-142.5461	140	(MIX) marine epipelagic mixed layer (ENVO:01000061)
ERR594344	TARA_125_SRF_0.1-0.22	2011-08-08T17:33	South Pacific Ocean	-8.9111	-142.5571	5	(SRF) surface water layer (ENVO:00002042)
ERR599066|ERR599091|ERR599114|ERR599119	TARA_125_SRF_0.22-3	2011-08-08T17:33	South Pacific Ocean	-8.9111	-142.5571	5	(SRF) surface water layer (ENVO:00002042)
ERR594339	TARA_125_SRF_0.22-0.45	2011-08-08T17:33	South Pacific Ocean	-8.9111	-142.5571	5	(SRF) surface water layer (ENVO:00002042)
ERR594323	TARA_125_SRF_0.45-0.8	2011-08-08T17:33	South Pacific Ocean	-8.9111	-142.5571	5	(SRF) surface water layer (ENVO:00002042)
