## Supplementary material for "The evolutionary origin of host association in an ancient bacterial clade": DataS3

### Sheet: all_genomes
clean name	working Name	short name	publication	Accession	Clade	Length	GC-content	Contigs	N50	L50	N90	L90	Present Markers	Completeness	Redundancy	Weighted completeness	Weighted redundancy	CDs	coding density	# tRNAs	# 5S	# 16S	# 23S
Acidiphilium cryptum	Acidiphilium_cryptum_JF-5	AciCry	JGI Project ID: 4000181 (5/11/07)		Alphaproteobacteria	3963080	67.09	9	3389227	1	203589	2	104	0.9905	1.0192	0.9814	1.0238	3559	0.893843
MarineAlpha10 Bin2	Alphaproteobacteria_bacterium_MarineAlpha10_Bin2	Alpha10	Martijn et al. 2018		Alphaproteobacteria	2438099	61.29	291	10499	74	4230	212	88	0.8381	1.0455	0.8548	1.0447	2650	0.92119
MarineAlpha11 Bin1	Alphaproteobacteria_bacterium_MarineAlpha11_Bin1	Alpha11	Martijn et al. 2018		Alphaproteobacteria	2994087	50.35	19	202894	5	113406	13	95	0.9048	1.0211	0.9718	1.0291	2824	0.898307
MarineAlpha12 Bin1	Alphaproteobacteria_bacterium_MarineAlpha12_Bin1	Alpha12	Martijn et al. 2018		Alphaproteobacteria	2343358	39.79	12	387680	3	122130	6	105	1	1	1	1	2224	0.914034
MarineAlpha3 Bin2	Alphaproteobacteria_bacterium_MarineAlpha3_Bin2	Alpha32	Martijn et al. 2018		Alphaproteobacteria	2272903	57.28	123	24919	26	9432	83	103	0.981	1.0097	0.9814	1.0134	2399	0.896962
MarineAlpha3 Bin5	Alphaproteobacteria_bacterium_MarineAlpha3_Bin5	Alpha35	Martijn et al. 2018		Alphaproteobacteria	2087409	41.59	254	9970	65	4397	188	77	0.7333	1.013	0.827	1.0083	2064	0.882041
MarineAlpha9 Bin6	Alphaproteobacteria_bacterium_MarineAlpha9_Bin6	Alpha96	Martijn et al. 2018		Alphaproteobacteria	2377510	50.08	116	27812	27	10935	80	104	0.9905	1	0.9725	1	2372	0.890809
Azospirillum brasilense	Azospirillum_brasilense_Sp245	AzoBra	Wisniewski-Dyé et al. 2011		Alphaproteobacteria	7682393	68.43	7	1776336	2	740232	5	101	0.9619	1.0693	0.9691	1.1296	7527	0.863061
Candidatus Puniceispirillum marinum	Candidatus_Puniceispirillum_marinum_IMCC1322	PunMar	Oh et al. 2010		Alphaproteobacteria	2753527	48.85	1	2753527	1	2753527	1	104	0.9905	1.0192	0.9907	1.0426	2543	0.898604
Caulobacter crescentus	Caulobacter_crescentus_CB15	CauCre	Nierman et al. 2001		Alphaproteobacteria	4016947	67.21	1	4016947	1	4016947	1	104	0.9905	1	0.9814	1	3737	0.903016
Rhizobium etli	Rhizobium_etli_CFN	RhiEtl	Gonzales et al. 2006		Alphaproteobacteria	6530228	61.03	7	4381608	1	371254	4	104	0.9905	1.0192	0.9814	1.0383	5963	0.855224
Rhodobacter sphaeroides	Rhodobacter_sphaeroides_2_4_1	RhoSph			Alphaproteobacteria	4629754	68.77	6	3188530	1	152944	3	104	0.9905	1	0.9814	1	4280	0.862885
Rhodospirillum rubrum	Rhodospirillum_rubrum_ATCC_11170	RhoRub			Alphaproteobacteria	4406557	65.38	2	4352825	1	4352825	1	105	1	1.0286	1	1.0492	3837	0.880515
Zymomonas mobilis	Zymomonas_mobilis_ATCC_10988	ZymMob			Alphaproteobacteria	2143461	46.06	7	2021773	1	2021773	1	104	0.9905	1	0.9779	1	1803	0.839763
Anaplasma centrale	Anaplasma_centrale_str_Israel	AnaCen			Anaplasmataceae	1206806	49.98	1	1206806	1	1206806	1	100	0.9524	1.02	0.9494	1.018	923	0.839919
Anaplasma marginale	Anaplasma_marginale_str_Florida	AnaMar			Anaplasmataceae	1136981	49.81	204	10572	32	2634	112	100	0.9524	1.02	0.9494	1.018	940	0.903218
Anaplasma phagocytophilum	Anaplasma_phagocytophilum_str_HZ	AnaPha			Anaplasmataceae	1471282	41.64	1	1471282	1	1471282	1	101	0.9619	1.0198	0.9587	1.0448	1264	0.680017
Candidatus Neoehrlichia lotoris	Candidatus_Neoehrlichia_lotoris_str_RAC413	NeoLot		GCF_000964795.1	Anaplasmataceae	1268660	27.75	1	1268660	1	1268660	1	100	0.9524	1	0.9178	1	1019	0.736148
Ehrlichia canis	Ehrlichia_canis_str_Jake	EhrCan			Anaplasmataceae	1315030	28.96	1	1315030	1	1315030	1	99	0.9429	1.0101	0.8961	1.0019	925	0.719
Ehrlichia chaﬀeensis	Ehrlichia_chaffeensis_str_Arkansas	EhrCha			Anaplasmataceae	1176248	30.1	1	1176248	1	1176248	1	99	0.9429	1.0202	0.8961	1.028	1105	0.793167
Ehrlichia ruminantium	Ehrlichia_ruminantium_str_Gardel	EhrRum			Anaplasmataceae	1499920	27.51	1	1499920	1	1499920	1	98	0.9333	1	0.896	1	950	0.63711
Neorickettsia helminthoeca	Neorickettsia_helminthoeca_str_Oregon	NeoHel		GCF_000632985.1	Anaplasmataceae	884232	41.69	1	884232	1	884232	1	87	0.8286	1	0.81	1	868	0.853799
Neorickettsia risticii	Neorickettsia_risticii_str_Illinois	NeoRis			Anaplasmataceae	879977	41.27	1	879977	1	879977	1	93	0.8857	1	0.8699	1	892	0.859246
Neorickettsia sennetsu	Neorickettsia_sennetsu_str_Miyayama	NeoSen			Anaplasmataceae	859006	41.08	1	859006	1	859006	1	93	0.8857	1	0.8699	1	932	0.873937
Wolbachia endosymbiont of Culex quinquefasciatus	Wolbachia_endosymbiont_of_Culex_quinquefasciatus_Pel	WolCul			Anaplasmataceae	1482455	34.19	1	1482455	1	1482455	1	96	0.9143	1	0.8743	1	1275	0.815758
Wolbachia endosymbiont of Drosophila melanogaster	Wolbachia_endosymbiont_of_Drosophila_melanogaster	WolDro			Anaplasmataceae	1267782	35.23	1	1267782	1	1267782	1	96	0.9143	1	0.8832	1	1195	0.799583
Wolbachia endosymbiont of Onchocerca ochengi	Wolbachia_endosymbiont_of_Onchocerca_ochengi	WolOnc			Anaplasmataceae	957990	32.07	1	957990	1	957990	1	90	0.8571	1	0.7655	1	647	0.66337
Wolbachia endosymbiont of Brugia malayi	Wolbachia_endosymbiont_strain_TRS_of_Brugia_malayi	WolBru			Anaplasmataceae	1080084	34.18	1	1080084	1	1080084	1	96	0.9143	1	0.8821	1	805	0.668354
	Candidatus_Xenolissoclinum_pacificiensis_L6		Kwan et al. 2013		Anaplasmataceae	1039565	32.13	9	206597	2	38850	6	74	0.7048	1	0.7247	1	956
TARA_ANE_MAG_00011	TARA_ANE_MAG_00011	TARANE	Delmont et al. 2018		Athabascaceae	2368516	40.15	57	62552	10	19999	32	99	0.9429	1.0202	0.9313	1.0379	2239	0.920304
UBA6187	UBA6187	UBA6187	Parks et al. 2017		Athabascaceae	2365046	40.29	115	34614	22	9910	78	102	0.9714	1.0392	0.9548	1.046	2296	0.854745
Candidatus Deianiraea vastatrix	Deianiraea_vastatrix	DeiVas	Castelli et al. 2019		Deianiraeaceae	1205153	32.84	1	1205153	1	1205153	1	87	0.8286	1.0115	0.781	1.0014	1128	0.911294	34		1	1
Alphaproteobacteria bacterium RIFCSPLOWO2 01 FULL 40 26	Alphaproteobacteria_bacterium_RIFCSPLOWO2_01_FULL_40_26	BfRick	Anantharaman et al. 2016	GCA_001767955.1	Gamibacteraceae	1442015	40.1	38	47394	9	22337	27	101	0.9619	1	0.9442	1	1333	0.904998			1	1
Candidatus Gamibacteraceae bacterium C-132	bin_67-1	bin671	This study		Gamibacteraceae	1310700	29.17	37	51404	9	18094	25	99	0.9429	1.0101	0.9115	1.0144	1304	0.913369	32		2	2
Candidatus Gamibacteraceae bacterium C-137	bin_67-3	bin673	This study		Gamibacteraceae	1112414	28.53	44	51880	7	8916	29	88	0.8381	1	0.8927	1	1068	0.897227	30		-	1
UBA2645	UBA2645	UBA2645	Parks et al. 2017		Gamibacteraceae	1760863	36.11	55	49124	12	14102	34	99	0.9429	1.0101	0.907	1.0167	1747	0.922108			1	2
Candidatus Jidaibacter acanthamoeba	Candidatus_Jidaibacter_acanthamoeba_strain_UWC36_NF27_EY	JidAca	Schulz et al. 2016	GCF_000815465.1	Midichloriaceae	2370652	33.64	249	77406	7	5283	65	97	0.9238	1.0103	0.861	1.032	2267	0.872183
Candidatus Midichloria mitochondrii	Candidatus_Midichloria_mitochondrii_IricVA	MidMit	Sassera et al. 2011		Midichloriaceae	1183732	36.55	1	1183732	1	1183732	1	98	0.9333	1	0.9111	1	1211	0.715842
endosymbiont of Acanthamoeba sp. UWC8	Endosymbiont_of_Acanthamoeba_sp_UWC8	endAca	Wang et al. 2014		Midichloriaceae	1615277	34.76	1	1615277	1	1615277	1	102	0.9714	1.0098	0.9194	1.0143	1519	0.882354
Rickettsiales endosymbiont of Peranema trichophorum	Rickettsiales_endosymbiont_of_Peranema_trichophorum	endPer	Muñoz-Gómez et al. 2019		Midichloriaceae	1375759	40.82	125	28559	17	5159	65	96	0.9143	1.0104	0.81	1.0341	1077	0.824128
	Candidatus_Fokinia_solitaria		Floriano et al. 2018		Midichloriaceae	837348	35.79	1	0	1	837348	1	92	0.8762	1	0.7854	1	705
Candidatus Mitibacter marchionensis	bin_125	bin125	This study		Mitibacteraceae	2284590	52.34	10	719598	2	96309	5	104	0.9905	1.0288	0.9775	1.064	2364	0.930222	39		1	1
Rickettsiales bacterium RS-372	TOBG_RS-372	TOBGRS	Tully et al. 2018		Mitibacteraceae	1626400	52	167	10168	54	5979	138	86	0.819	1.093	0.7327	1.0234	1765	0.931913
UBA6149	UBA6149	UBA6149	Parks et al. 2017		Mitibacteraceae	2098247	41.94	60	54803	14	17055	37	103	0.981	1	0.952	1	2124	0.872443			-	1
UBA6178	UBA6178	UBA6178	Parks et al. 2017		Mitibacteraceae	2178574	52.72	52	70395	10	20992	32	100	0.9524	1.03	0.9525	1.0416	2240	0.908281
UBA6189	UBA6189	UBA6189	Parks et al. 2017		Mitibacteraceae	1763087	58.15	209	10769	52	4056	156	84	0.8	1.0476	0.8591	1.0813	2048	0.913345
Candidatus Arcanobacter lacustris	Candidatus_Arcanobacter_lacustris_strain_SCGC	ArcLac	Martijn et al. 2015	GCA_000970895.1	Rickettsiaceae	822563	32.6	151	12448	19	2252	73	56	0.5333	1.0357	0.3801	1.0552	882	0.880813
Candidatus Phycorickettsia trachydisci	Candidatus_Phycoricketsia_trachydisa	PhyTra	Yurchenko et al.2018		Rickettsiaceae	1472411	34.07	1	1472411	1	1472411	1	96	0.9143	1	0.8179	1	1209	0.891915
Occidentia massiliensis	Occidentia_massiliensis_strain_Os18	RickOs		GCF_000309075.1	Rickettsiaceae	1469252	29.02	301	50049	8	945	73	95	0.9048	1.0316	0.8524	1.0037	1019	0.68728
Orientia tsutsugamushi	Orientia_tsutsugamushi_str_Ikeda	OriTsu			Rickettsiaceae	2008987	30.51	1	2008987	1	2008987	1	91	0.8667	1	0.7299	1	1967	0.747215
Rickettsia bellii	Rickettsia_bellii_RML369-C	RickBe			Rickettsiaceae	1522076	31.65	1	1522076	1	1522076	1	98	0.9333	1	0.8746	1	1429	0.849486
Rickettsia felis	Rickettsia_felis_URRWXCal2	RickFe			Rickettsiaceae	1485148	32.45	1	1485148	1	1485148	1	99	0.9429	1.0101	0.8966	1.0019	1512	0.890792
Rickettsia prowazekii	Rickettsia_prowazekii_str_Madrid_E	RickPr			Rickettsiaceae	1111523	29	1	1111523	1	1111523	1	98	0.9333	1	0.8746	1	843	0.757925
Rickettsia rickettsii	Rickettsia_rickettsii_str_Sheila_Smith	RickRi			Rickettsiaceae	1257710	32.47	1	1257710	1	1257710	1	98	0.9333	1.0102	0.8746	1.0019	1343	0.759576
Rickettsiales bacterium Ac37b	Rickettsiales_bacterium_Ac37b	RickAc	Felsheim et al., unpublished [CP009217]	GCF_000746585.1	Rickettsiaceae	1851238	30.77	1	1851238	1	1851238	1	104	0.9905	1	0.9775	1	1780	0.870971
