## Supplementary material for "The evolutionary origin of host association in an ancient bacterial clade": DataS5

### Sheet: Sheet1
node	copies	duplications	losses	originations	transfers
100	1147	11	144	25	54
102	1430	9	78	30	57
53	3226	56	379	36	112
54	3157	74	497	51	109
55	2981	33	650	52	143
56	884	19	28	53	5
57	839	7	33	4	8
58	1285	11	91	11	89
59	4856	43	705	99	255
60	1297	15	63	40	66
61	837	6	19	11	1
62	843	14	45	7	5
63	1581	64	72	287	184
64	844	3	20	2	12
65	733	9	30	76	2
66	907	11	138	7	19
67	4584	76	498	358	466
68	1288	37	11	25	21
69	1156	13	84	21	3
70	1925	44	39	29	234
71	2167	29	164	22	71
72	735	1	65	2	2
73	1004	50	8	74	49
74	1116	10	48	20	115
75	997	8	130	35	158
76	1066	11	48	8	70
77	3384	68	225	123	110
78	4329	53	611	236	284
79	852	13	26	68	25
80	684	2	100	21	45
81	3166	38	238	278	442
82	1193	49	66	132	80
83	2168	44	147	68	115
84	803	14	67	36	23
85	958	2	211	11	48
86	933	13	185	18	128
87	3337	101	495	394	164
88	4187	72	188	431	252
89	792	0	43	63	40
90	734	0	289	32	94
91	2428	12	138	186	219
92	1017	11	73	43	38
93	2088	49	174	94	154
94	935	0	152	6	25
95	3351	56	70	461	113
96	2173	24	13	462	175
97	947	13	322	48	104
98	1781	25	36	70	218
99	1065	1	136	4	10
Acidiphilium_cryptum_JF-5	3559	321	1101	106	761
Alphaproteobacteria_bacterium_RIFCSPLOWO2_01_FULL_40_26	1333	22	138	2	95
Anaplasma_centrale_Israel	923	17	12	5	1
Anaplasma_marginale_Florida	940	29	16	3	2
Anaplasma_phagocytophilum_HZ	1264	100	71	17	8
Azospirillum_brasilense_Sp245	7527	890	624	236	1680
Candidatus_Arcanobacter_lacustris	882	131	766	42	128
Candidatus_Jidaibacter_acanthamoeba	2267	296	69	91	127
Candidatus_Midichloria_mitochondrii_IricVA	1211	109	159	17	70
Candidatus_Neoehrlichia_lotoris_str_RAC413	1019	30	30	3	6
Candidatus_Phycorickettsia_trachydisci	1209	110	176	8	113
Candidatus_Puniceispirillum_marinum_IMCC1322	2543	60	1932	19	872
Caulobacter_crescentus_CB15	3737	206	379	59	583
Deianiraea_vastatrix	1128	31	305	9	185
Ehrlichia_canis_Jake	925	12	15	0	1
Ehrlichia_chaffeensis_Arkansas	1105	30	17	7	0
Ehrlichia_ruminantium_Gardel	950	28	27	0	2
LRCA	1432	18	21	140	422
LhRCA	1165	8	247	31	13
MarineAlpha10_Bin2	2650	216	821	43	531
MarineAlpha11_Bin1	2824	347	751	44	529
MarineAlpha12_Bin1	2224	175	742	24	343
MarineAlpha3_Bin2	2399	61	430	7	313
MarineAlpha3_Bin5	2064	91	909	17	364
MarineAlpha9_Bin6	2372	113	727	17	352
Neorickettsia_helminthoeca_str_Oregon	868	5	22	0	13
Neorickettsia_risticii_Illinois	892	2	6	0	1
Neorickettsia_sennetsu_Miyayama	932	3	12	2	1
Orientia_tsutsugamushi_Ikeda	1967	1027	187	58	39
Rhizobium_etli_CFN	5963	612	586	220	1196
Rhodobacter_sphaeroides_2_4_1	4280	212	837	87	933
Rhodospirillum_rubrum_ATCC_11170	3837	196	428	43	716
Rickettsia_bellii_RML369	1429	83	32	4	82
Rickettsia_felis_URRWXCal2	1512	150	60	28	69
Rickettsia_prowazekii_Madrid	843	1	227	0	10
Rickettsia_rickettsii_Sheila_Smith	1343	16	198	0	26
Rickettsiaceae_bacterium_Os18	1019	22	92	1	84
Rickettsiales_bacterium_Ac37b	1780	185	97	16	209
Rickettsiales_endosymbiont_of_Peranema_trichophorum	1077	64	282	7	106
TARA_ANE_MAG_00011	2239	123	380	22	403
TOBG_RS-372	1765	23	531	3	195
UBA2645	1747	68	49	24	206
UBA6149	2124	41	166	13	247
UBA6178	2240	82	279	9	210
UBA6187	2296	121	271	24	361
UBA6189	2048	79	441	1	279
Wolbachia_endosymbiont_TRS_of_Brugia_malayi	805	2	52	0	28
Wolbachia_endosymbiont_of_Culex_quinquefasciatus_Pel	1275	185	83	8	54
Wolbachia_endosymbiont_of_Drosophila_melanogaster	1195	95	81	17	44
Wolbachia_endosymbiont_of_Onchocerla_melanogaster	647	1	114	0	22
Zymomonas_mobilis_ATCC_10988	1803	83	573	22	303
bin_125	2364	80	285	4	193
bin_67_1	1304	33	89	7	71
bin_67_3	1068	6	141	2	102
endosymbiont_of_Acanthamoeba_sp_UWC8	1519	41	88	5	67
root	1033	18	0	730	0
